# Assessing the effects of acute temperature changes of sea water temperature due to climate change on Scottish farmed Atlantic salmon and investigating genetic mitigation

**DOI:** 10.1101/2024.01.29.577726

**Authors:** Smaragda Tsairidou, Jarl van den Berg, Stephen Tapping, Halina Sobolewska, Alastair Hamilton

## Abstract

Changes in growth, survival, maturation and health in Atlantic salmon post-smolts were observed under moderate and more extreme heat-wave conditions for the west coast of Scotland. A Scottish Atlantic salmon breeding programme population of 518 salmon of age 13-14 months, was observed for 4 weeks in summer, in tanks with ambient water temperature or ∼ 4 degrees and ∼ 8 degrees above ambient temperature. Data were recorded for the fish before and after the challenge. All fish were genotyped using a custom SNP (single nucleotide polymorphism) array (8,978 SNP genotypes after quality control). Temperature-dependant genotype-by-environment interactions and the potential for selective breeding to improve resilience were investigated. Statistical analyses revealed significant differences between thermal environments for body weight, average daily weight gain, and survival, while higher temperature induced earlier maturation, and an increase of gill health scores. QPCR (quantitative polymerase chain reaction) analyses revealed the presence of *Aeromonas hydrophila*, a pathogen typically more prevalent in warmer climates. Using genomic relationships and animal mixed models, body weight and average daily weight gain provided moderate heritabilities, while between-tank genetic correlations were close to 1, indicating no significant re-ranking of genotypes between the different thermal environments. These findings suggest that even short-term exposure to heat stress may be sufficient to negatively impact survival and gill health, and induce earlier maturation. However, observations took place within a commercial farm where having replicates for each thermal environment was not possible, hence further experiments with larger populations, exposed to more prolonged heat stress are needed.
