## Supplementary Information 2 for "Assessing the effects of acute temperature changes of sea water temperature due to climate change on Scottish farmed Atlantic salmon and investigating genetic mitigation"

### Sheet: Table 1
	Ct *									Estimated target copy number
tube ID	Ca Branchiomonas cysticola	Ca. Piscichlamydia salmonis	Salmon gill pox virus (SGPV)	Desmozoon lepeophtherii	Neoparamoeba perurans	Neoparamoeba spp	Flavobacterium branchiophilum	Aeromonas hydrophila	Total bacterial load	Ca Branchiomonas cysticola	Ca. Piscichlamydia salmonis	Salmon gill pox virus (SGPV)	Desmozoon lepeophtherii	Neoparamoeba perurans	Neoparamoeba spp	Flavobacterium branchiophilum	Aeromonas hydrophila	Total bacterial load
205	no Ct	no Ct	40.15	no Ct	40.57	38.19	40.15	29.6	22.87	LOD	LOD	LOD	LOD	LOD	LOD	LOD	427.246	7018.94
246	no Ct	37.73	40.35	no Ct	40.76	38.37	40.35	29.74	23.98	LOD	LOD	LOD	LOD	LOD	LOD	LOD	403.08	4423.64
249	no Ct	39.87	38.8	no Ct	39.2	37.9	38.8	29.5	22.1	LOD	LOD	LOD	LOD	LOD	LOD	LOD	445.39	9668.32
253	no Ct	38.7	40.15	no Ct	40.57	38.19	40.15	29.6	22.87	LOD	LOD	LOD	LOD	LOD	LOD	LOD	427.246	7018.94
267	no Ct	39.48	38.6	no Ct	39	37.71	38.6	28.45	23.98	LOD	LOD	LOD	LOD	LOD	LOD	LOD	689.278	4423.64
282	no Ct	37.73	38.99	no Ct	39.39	37.08	38.99	28.74	23.21	LOD	LOD	LOD	LOD	LOD	LOD	LOD	610.962	6093.4
286	no Ct	39.48	39.38	no Ct	39.78	37.45	39.38	29.02	23.43	LOD	LOD	LOD	LOD	LOD	LOD	LOD	543.8	5560.61
295	no Ct	38.12	39.77	no Ct	40.18	37.82	39.77	29.31	22.65	LOD	LOD	LOD	LOD	LOD	LOD	LOD	482.013	7691.45
360	no Ct	37.34	37.63	no Ct	38.02	35.79	36.63	26.74	20.4	LOD	LOD	LOD	LOD	LOD	LOQ	LOQ	1403.65	19607
384	no Ct	37.53	37.63	no Ct	38.02	35.79	37.63	27.74	21.43	LOD	LOD	LOD	LOD	LOD	LOQ	LOD	926.055	12775.2
389	no Ct	37.34	39.77	no Ct	40.18	37.82	36.49	27.31	22.65	LOD	LOD	LOD	LOD	LOD	LOD	LOQ	1107.4	7691.45
391	no Ct	39.87	40.35	no Ct	40.76	38.36	40.35	29.74	23.98	LOD	LOD	LOD	LOD	LOD	LOD	LOD	403.08	4423.64
393	no Ct	no Ct	39.96	no Ct	40.37	38	39.96	29.45	22.76	LOD	LOD	LOD	LOD	LOD	LOD	LOD	454.749	7347.5
442	no Ct	38.31	38.41	no Ct	38.8	35.53	38.41	28.31	21.87	LOD	LOD	LOD	LOD	LOD	LOQ	LOD	730.604	10638.8
446	no Ct	38.12	40.15	no Ct	40.57	38.19	36.46	29.6	22.87	LOD	LOD	LOD	LOD	LOD	LOD	LOQ	427.246	7018.94
463	no Ct	39.28	37.63	no Ct	38.02	35.79	37.62	26.74	21.43	LOD	LOD	LOD	LOD	LOD	LOQ	LOD	1403.65	12775.2
476	no Ct	38.51	39.38	no Ct	39.78	37.45	39.38	28.02	20.43	LOD	LOD	LOD	LOD	LOD	LOD	LOD	824.257	19363.8
485	no Ct	37.53	38.6	no Ct	39	35.71	38.6	27.45	21.98	LOD	LOD	LOD	LOD	LOD	LOQ	LOD	1044.76	10163.1
498	no Ct	38.7	38.6	no Ct	39	35.71	38.6	28.45	20.86	LOD	LOD	LOD	LOD	LOD	LOQ	LOD	689.278	16192.9
523	no Ct	37.34	38.99	no Ct	39.39	37.08	38.99	27.74	22.21	LOD	LOD	LOD	LOD	LOD	LOD	LOD	926.055	9235.97
	* no Ct: no signal detected after 40-45 cycles of QPCR; Ct levels are inversely proportional to the amount of target (i.e. higher Ct number means fewer pathogens detected)
	* LOD: Limit of Detection, i.e. below LOD
	* LOQ: Limit of Quantification, i.e.below LOQ
	* Estimated number of bacteria on the swab, determined via standard curve that relates Ct to a dilution series of known numbers of bacteria

### Sheet: Table 2
	Aeromonas hydrophila		Total bacterial load
tube ID	Ct	Estimated target copy number	Ct	Estimated number of bacteria on the swab
205	29.6	427.246	22.87	7018.94
246	29.74	403.08	23.98	4423.64
249	29.5	445.39	22.1	9668.32
253	29.6	427.246	22.87	7018.94
267	28.45	689.278	23.98	4423.64
282	28.74	610.962	23.21	6093.4
286	29.02	543.8	23.43	5560.61
295	29.31	482.013	22.65	7691.45
360	26.74	1403.65	20.4	19607
384	27.74	926.055	21.43	12775.2
389	27.31	1107.4	22.65	7691.45
391	29.74	403.08	23.98	4423.64
393	29.45	454.749	22.76	7347.5
442	28.31	730.604	21.87	10638.8
446	29.6	427.246	22.87	7018.94
463	26.74	1403.65	21.43	12775.2
476	28.02	824.257	20.43	19363.8
485	27.45	1044.76	21.98	10163.1
498	28.45	689.278	20.86	16192.9
523	27.74	926.055	22.21	9235.97
